# SARS-CoV-2 mutations altering regulatory properties: deciphering host’s and virus’s perspectives

**DOI:** 10.1101/2020.06.15.150482

**Authors:** Abul Bashar Mir Md. Khademul Islam, Md. Abdullah-Al-Kamran Khan

**Author notes:** **Correspondence:** Dr. Abul Bashar Mir Md. Khademul Islam, Associate Professor, Department of Genetic Engineering and Biotechnology, University of Dhaka, Dhaka 1000, Bangladesh.

## Abstract

Since the first recorded case of the SARS-CoV-2, it has acquired several mutations in its genome while spreading throughout the globe. However, apart from some changes in protein coding, functional importance of these mutations in disease pathophysiology are still largely unknown. In this study, we investigated the significance of these mutations both from the host’s and virus’s perspective by analyzing the host miRNA binding and virus’s internal ribosome entry site (IRES), respectively. Strikingly, we observed that due to the acquired mutations, host miRNAs bind differently compared to the reference; where few of the miRNAs lost and few gained the binding affinity for targeting the viral genome. Moreover, functional enrichment analysis suggests that targets of both of these gained and lost miRNAs might be involved in various host immune signaling pathways. Also, we sought to shed some insights on the impacts of mutations on the IRES structure of SARS-CoV-2. Remarkably, we detected that three particular mutations in the IRES can disrupt its secondary structure which can further make the virus less functional. These results could be valuable in exploring the functional importance of the mutations of SARS-CoV-2 and could provide novel insights into the differences observed different parts of the world.
