## Supplementary material for "SARS-CoV-2 mutations altering regulatory properties: deciphering host’s and virus’s perspectives": Ten miRNAs were observed to bind both the targeted reference and mutated regions of the SARS-CoV-2 genome

### Sheet: Supplementary file 1
Supplementary file 1: SNPs, their frequencies and the miRNAs which can bind around these SNPs.
SNP ID (internal)	SNP Position Genomic Coordinate	Gene / Region	REF	ALT	SNP Frequency	GeneSequencePosition: Start-End	SNP_ID	REF: miRNA_name	ALT: miRNA name
snp0039	657	orf1ab	T	C	15	MN908947:637-678	snp0039	hsa-miR-1908-3p	hsa-miR-1908-3p
snp0049	1400	orf1ab	G	A	13	MN908947:1380-1421	snp0049	hsa-miR-4722-5p
snp0064	2454	orf1ab	C	T	13	MN908947:2434-2475	snp0064	hsa-miR-6775-5p
snp0064	2454	orf1ab	C	T	13	MN908947:2434-2475	snp0064	hsa-miR-762	hsa-miR-762
snp0083	4254	orf1ab	G	T	32	MN908947:4234-4275	snp0083	hsa-miR-9718
snp0197	17125	orf1ab	T	C	14	MN908947:17105-17146	snp0197	hsa-miR-3162-5p	hsa-miR-3162-5p
snp0197	17125	orf1ab	T	C	14	MN908947:17105-17146	snp0197	hsa-miR-3620-5p	hsa-miR-3620-5p
snp0197	17125	orf1ab	T	C	14	MN908947:17105-17146	snp0197	hsa-miR-6803-5p	hsa-miR-6803-5p
snp0197	17125	orf1ab	T	C	14	MN908947:17105-17146	snp0197	hsa-miR-6894-5p	hsa-miR-6894-5p
snp0197	17125	orf1ab	T	C	14	MN908947:17105-17146	snp0197		hsa-miR-3154
snp0271	25522	ORF3a	G	T	15	MN908947:25502-25543	snp0271	hsa-miR-4741
snp0277	25687	ORF3a	C	T	53	MN908947:25667-25708	snp0277	hsa-miR-744-5p	hsa-miR-744-5p
snp0277	25687	ORF3a	C	T	53	MN908947:25667-25708	snp0277	hsa-miR-762	hsa-miR-762
snp0305	27524	ORF7a	A	G	15	MN908947:27504-27545	snp0305		hsa-miR-3916
snp0320	28377	N	G	T	10	MN908947:28357-28398	snp0320		hsa-miR-6769a-3p
snp0335	28880	N	G	A	1462	MN908947:28860-28901	snp0335	hsa-miR-7109-5p
snp0336	28881	N	G	A	1460	MN908947:28861-28902	snp0336	hsa-miR-7109-5p
snp0337	28882	N	G	C	1460	MN908947:28862-28903	snp0337	hsa-miR-7109-5p
snp0338	28886	N	C	T	30	MN908947:28866-28907	snp0338	hsa-miR-7109-5p
snp0339	28895	N	C	G	15	MN908947:28875-28916	snp0339	hsa-miR-7109-5p	hsa-miR-3194-5p
snp0345	29199	N	C	T	10	MN908947:29179-29220	snp0345	hsa-miR-939-5p	hsa-miR-939-5p
snp0361	29733	3'UTR	G	C	78	MN908947:29713-29754	snp0361	hsa-miR-1307-3p
snp0362	29741	3'UTR	G	T	121	MN908947:29721-29762	snp0362	hsa-miR-1307-3p
snp0363	29741	3'UTR	G	A	57	MN908947:29721-29762	snp0363	hsa-miR-1307-3p
snp0364	29750	3'UTR	G	C	11	MN908947:29730-29771	snp0364	hsa-miR-1307-3p	hsa-miR-1307-3p
snp0364	29750	3'UTR	G	C	11	MN908947:29730-29771	snp0364		hsa-miR-1183
** Coordinate is zero-based
