## Supplementary material for "SARS-CoV-2 mutations altering regulatory properties: deciphering host’s and virus’s perspectives": We observed that the countries in which these mutations were much prevalent

### Sheet: Supplementary file 2
Supplementary file 2: Frequencies of the SNPs along with their associated countries' fatality statistics.
Country	Total death	Death/1M Population	CFR	Total Genome Sequenced	snp0039	snp0049	snp0064	snp0083	snp0197	snp0271	snp0277	snp0305	snp0320	snp0335	snp0336	snp0337	snp0338	snp0339	snp0345	snp0361	snp0362	snp0363	snp0364
Argentina	159	4	4.836	24	-	-	-	-	-	-	-	-	-	13	13	13	-	-	-	-	-	-	-
Australia	75	3	1.126	568	-	-	-	1	-	-	1	1	2	82	81	81	5	1	-	3	41	5	-
Austria	522	58	3.48	14	-	-	-	-	-	-	-	-	-	3	3	3	-	-	-	1	-	-	-
Belarus	58	6	0.797	2	-	-	-	-	-	-	-	-	-	-	-	-	-	-	-	-	1	-	-
Belgium	6490	560	15.165	330	-	-	-	13	1	-	4	-	-	97	97	97	-	-	-	1	1	-	-
Brazil	2934	14	6.33	37	-	-	-	-	-	-	-	-	-	20	20	20	-	-	-	-	-	-	-
Canada	1974	52	4.912	121	-	-	-	-	-	-	-	-	-	14	14	14	-	-	-	-	8	-	-
Chile	160	8	1.416	7	-	-	-	-	-	-	-	-	-	1	1	1	-	-	-	-	-	-	-
China	4632	3	5.594	453	-	-	-	-	-	-	-	-	-	15	18	17	4	2	1	3	20	4	-
Congo	6	1	3.226	11	-	-	-	-	-	-	-	-	-	2	2	2	-	-	-	-	-	-	-
Costa_Rica	6	1	0.881	5	-	-	-	-	-	-	-	-	-	1	1	1	-	-	-	-	-	-	-
Czech_Republic	210	20	2.943	28	-	-	-	-	-	-	-	-	-	23	22	22	-	-	-	-	-	-	-
Denmark	384	66	4.757	247	2	-	-	-	-	-	-	-	-	20	20	20	-	-	4	2	1	-	-
Estonia	45	34	2.827	4	-	-	-	-	-	-	-	-	-	2	2	2	-	-	-	-	-	-	-
Finland	172	31	4.015	19	-	-	-	-	-	-	-	-	-	3	3	3	-	-	-	-	-	-	-
France	21340	327	13.348	204	-	-	-	-	-	-	4	-	-	7	7	7	-	-	-	-	-	-	1
Gambia	1	0.4	10	3	-	-	-	-	-	-	-	-	-	1	1	1	-	-	-	-	-	-	-
Georgia	5	1	1.19	12	-	-	-	-	-	-	-	-	-	1	1	1	-	-	-	-	1	-	-
Germany	5318	63	3.527	45	2	-	-	-	-	-	-	-	-	8	6	6	-	-	-	-	2	-	-
Greece	121	12	5.025	39	-	-	-	-	-	-	-	-	-	20	24	24	4	-	-	-	-	-	-
Hungary	239	25	10.464	4	-	-	-	-	-	-	-	-	-	1	1	1	-	-	-	-	-	-	-
Iceland	10	29	0.56	419	6	-	11	-	-	-	3	-	-	90	90	90	3	-	-	3	-	-	7
India	681	0.5	3.124	44	-	-	-	2	-	-	-	-	-	6	6	6	-	-	-	-	13	-	-
Iran	5481	65	6.298	1	-	-	-	-	-	-	-	-	-	-	-	-	-	-	-	-	1	-	-
Ireland	769	156	4.613	10	-	-	-	-	-	-	-	-	-	5	5	5	-	-	-	-	-	-	-
Israel	191	22	1.309	3	-	-	-	-	-	-	-	-	-	1	1	1	-	-	-	-	-	-	-
Italy	25085	415	13.391	45	-	-	-	1	-	-	-	-	-	15	15	15	-	-	-	-	-	-	-
Japan	299	2	2.502	97	-	-	-	-	-	-	-	-	-	11	11	11	-	-	-	-	-	-	1
Jordan	7	0.7	1.609	20	-	-	-	-	-	-	-	-	-	10	10	10	2	-	-	-	-	-	-
Kuwait	14	3	0.584	5	-	-	-	-	-	-	-	-	-	1	1	1	-	-	-	-	4	-	-
Latvia	11	6	1.414	10	1	-	-	-	-	-	-	-	-	2	2	2	-	-	-	-	-	-	-
Luxembourg	80	128	2.189	101	-	-	-	4	-	-	14	-	-	5	5	5	-	-	-	1	-	-	-
Mexico	970	8	9.2	10	-	-	-	-	-	-	-	-	-	1	1	1	-	-	-	-	-	-	-
Netherlands	4177	244	11.691	404	4	-	-	5	1	-	10	-	-	80	80	80	-	-	-	9	2	3	-
New_Zealand	16	3	1.103	6	-	-	-	-	-	-	-	-	-	1	1	1	-	-	-	-	1	-	-
Norway	189	35	2.576	18	-	-	-	-	-	-	-	-	-	1	1	1	-	-	-	-	1	-	-
Portugal	820	80	3.668	9	-	-	-	-	-	-	-	-	-	57	57	57	-	-	-	3	-	-	-
Russia	555	4	0.884	148	-	-	-	2	-	-	-	-	-	92	92	92	1	-	1	-	-	2	-
Senegal	6	0.4	1.253	14	-	-	-	-	-	-	3	-	-	-	-	-	-	-	-	-	-	1	-
Singapore	12	2	0.107	69	-	-	-	-	-	-	-	-	1	4	4	4	-	-	-	-	-	-	-
Spain	22157	474	10.401	149	-	-	-	-	3	-	-	-	-	4	4	4	-	-	-	19	-	-	-
Sweden	1937	192	12.103	69	-	-	-	-	-	-	-	-	-	14	14	14	-	-	-	-	1	-	-
Switzerland	1509	174	5.295	53	-	-	-	-	-	-	1	-	-	28	27	27	-	-	-	-	-	-	-
Thailand	50	0.7	1.761	20	-	-	-	-	-	-	-	-	-	4	4	4	-	-	-	-	1	-	-
Turkey	2376	28	2.408	24	-	-	1	-	-	-	-	-	-	3	3	3	-	-	-	-	7	-	-
United_Kingdom	18100	267	13.559	1902	-	-	-	2	9	-	9	-	2	609	605	605	6	1	4	26	8	2	-
United_States	47684	144	5.616	3009	-	13	1	2	-	9	4	14	5	81	81	81	5	11	-	7	4	40	2
Vietnam	0	0	0	7	-	-	-	-	-	-	-	-	-	3	3	3	-	-	-	-	-	-	-
