## Supplementary material for "SARS-CoV-2 mutations altering regulatory properties: deciphering host’s and virus’s perspectives": These 3 mutations in the IRES region are 13487: C>T, 13506: C>T, and 13507: G>A

### Sheet: Supplementary file 3
Supplementary file 3: List of mutations found in the IRES of SARS-CoV-2 and their frequencies.
id	IRES_Mutation_ID (our internal ID)	GenomePosition	REF	ALT	BaseChange	Frequency	Gene name/Regions
JL4852	IRES01	13438	T	C	T->C:4	4	orf1ab
JL2811	IRES02	13445	G	T	G->T:1	1	orf1ab
JL2810	IRES03	13458	C	T	C->T:3	3	orf1ab
JL4850	IRES04	13476	C	T	C->T:2	2	orf1ab
JL2809	IRES05	13487	C	T	C->T:1	1	orf1ab
JL0311	IRES06	13489	G	A	G->R:3	3	orf1ab
JL2808	IRES07	13492	C	T	C->T:1	1	orf1ab
JL4849	IRES08	13503	G	T	G->T:2	2	orf1ab
JL4848	IRES09	13506	C	T	C->T:1	1	orf1ab
JL0310	IRES10	13507	G	A	G->A:1	1	orf1ab
JL4847	IRES11	13512	A	T	A->T:5	5	orf1ab
JL2806	IRES12	13513	G	T	G->T:5	5	orf1ab
JL2805	IRES13	13514	G	A	G->A:3	3	orf1ab
JL4846	IRES14	13515	C	T	C->T:2	2	orf1ab
JL2804	IRES15	13517	C	T	C->T:9	9	orf1ab
JL2803	IRES16	13520	G	A	G->A:1	1	orf1ab
JL4845	IRES17	13521	T	C	T->C:1	1	orf1ab
JL2802	IRES18	13532	T	C	T->C:1	1	orf1ab
JL4844	IRES19	13536	C	T	C->T:44	44	orf1ab
